# Biocontainment attenuation of mobile DNA host range in a wastewater microbiome

**DOI:** 10.64898/2026.07.13.738295

**Authors:** Malyn A. Selinidis, Travis R. Seamons, Lauren B. Stadler, Jonathan J. Silberg, James Chappell

## Abstract

Biocontainment systems designed to attenuate the spread of mobile DNA are challenging to evaluate within microbiomes of engineered environments. To better understand how toxin-based biocontainment systems affect horizontal gene transfer (HGT) in a microbiome, we evaluated the host range of pairs of plasmids using orthogonal catalytic RNA (cat-RNA) that amend distinct barcodes to 16S rRNA following HGT. We show that mobilizable (5 kb) and self-mobilizable (60 kb) plasmids, which use the same RP4 transfer machinery but different origins of replication, overlap in their host range when conjugated in parallel into a wastewater community, with 127 of the 143 amplicon sequence variants (ASVs) presenting barcoding signals from both plasmids (89%). We also find that mobilizable plasmids with or without the *Escherichia coli* CcdB toxin overlap in host range in a wastewater community. Among the two most abundant orders, CcdB attenuated the barcoding signal in Aeromonadales more consistently than Enterobacteriales, which have F plasmids containing the CcdB-CcdA toxin-antitoxin system used for biocontainment. Also, CcdB decreased the abundance of the mobilizable plasmid by >100-fold and yielded mutations in 85% of the reads. Together, these findings reveal how pairs of plasmids expressing orthogonal cat-RNA can be used to monitor the effects of plasmid-encoded traits on mobile DNA persistence following HGT. They also highlight challenges when using biocontainment systems containing genes related to those found in the microbiomes targeted for engineering.
