## Supplemental Tables 1 to 4 for "Biocontainment attenuation of mobile DNA host range in a wastewater microbiome": CcdB_RAM_Tables_071326.xlsx

### Sheet: Table S1
Table S1. Plasmids Used in This Study.
Name	Description	AbR	Strain (Table S2)	Figure	Source
pDSZ114	Self-mobilizable RAM bar1	Tet	1, 6	1B-D, S2, S4	Darren Seet, Chappell lab
pPK067	CymR	Chl	1-7, 9, 10	1B-D, 2A-F, 3A-D, 4B-G, 5A, 5C, S2, S4-8, S10, S12-18	Kalvapalle et al. 2025
pPK076	Mobilizable RAM bar1	Kan	2, 3, 7, 19, 25	1B-D, 2A-F, 3A-D, 4B-G, 5A, 5C, S2, S4-8, S9-10, S12-18	Kalvapalle et al. 2025
pMAS046	Self-mobilizable RAM bar2	Tet	9	2A-F, 3A-B, S5-8	---
pMAS052	Mobilizable RAM medium CcdB bar1	Kan	12, 16, 20	S9	---
pMAS053	Mobilizable RAM low CcdB bar1	Kan	13, 17, 21, 22	4B, S9-11	---
pMAS054	Mobilizable RAM low CcdB bar2	Kan	28	3C-D, 4C-G, 5B, 5D, 5E, S12-18	---
pMAS048	CcdA	Chl	14, 16-18, 22, 28	3C-D, 4B-G, S9-18	---
pESCccdB	Escapee	Kan, Chl	26	S11	---
pRL433	Self-mobilizable plasmid for cloning	Tet	9	---	Addgene 70261
pMAS047	CAST guide vector	Chl	9	---	---
pMAS045	E. coli integration vector	Amp	4	---	---

### Sheet: Table S2
Table S2. Strains Used in this Study.
Number	Strain Description	Parentla strain	Plasmids	Antibiotic resistance	Figure
1	Self-Mobilizable RAM	E. coli MG1655	pDSZ114, pPK067	Tet, Chl	1B, S2
2	Mobilizable RAM	E. coli MFDpir	pPK076, pPK067	Kan, Chl	1-D, 2A-F, 3A-D, 4B-G, 5A, 5C, S2, S4-8, S10, S12-18
3	Non-Mobile RAM	E. coli M1655	pPK076, pPK067	Kan Chl	1B, S2
4	Genome-Integrated RAM (MAS045gen)	E. coli M1655	pPK067	Chl	1B-D, S2, S4
5	CymR Control MG1655	E. coli M1655	pPK067	Chl	S2, S5
6	Self-Mobilizable RAM Dh5alpha	E. coli DH5alpha	pDSZ114, pPK067	Tet, Chl	1C-D, S4
7	Non-Mobile RAM Dh5alpha	E. coli DH5alpha	pPK076, pPK067	Kan, Chl	1C-D, S4
8	P. putida KT2440 wt	P. putida KT2440	N/A	---	1C-D, S4
9	Self-Mobilizable RAM Bar2	E. coli M1655	pMAS046, pPK067	Tet, Chl	2A-F, 3A-B, S5-8
10	CymR Control MFDpir (no RAM)	E. coli MFDpir	pPK067	Chl	S5, S12
11	DB3.1	E. coli DB3.1	N/A	---	---
12	DB3.1 medium strength CcdB (pMAS052)	E. coli DB3.1	pMAS052	Kan	S9
13	DB3.1 low stength CcdB (pMAS053)	E. coli DB3.1	pMAS053	Kan	S9
14	CcdA MG1655	E. coli M1655	pMAS048	Chl	S9
15	MG1655	E. coli M1655	N/A	---	S9
16	CcdB/CcdA medium strength	E. coli M1655	pMAS048, pMAS052	Chl, Kan	S9
17	CcdB/CcdA low strength	E. coli M1655	pMAS048, pMAS053	Chl, Kan	4B, S9
18	Control RAM CcdA	E. coli M1655	pMAS048, pPK076	Chl, Kan	S9
19	Control RAM no CcdA	E. coli M1655	pPK076	Kan	S9
20	CcdB medium strength bar1 no CcdA (not viable)	E. coli M1655	pMAS052	Kan	S9
21	CcdB low strength bar1 (not viable)	E. coli M1655	pMAS053	Kan	S9
22	CcdB-mobilizable bar1 (has CcdA)	E. coli MFDpir	pMAS048, pMAS053	Chl, Kan	S10
23	CcdB-mobilizable bar1 no CcdA (not viable)	E. coli MFDpir	pMAS053	Kan	S10
24	JEC88 Uracil Auxotroph (Recipient)	E. coli JEC088	N/A	---	4B
25	transconjugant JEC088 RAM (control)	E. coli JEC088	pMAS076	Kan	4B
26	transconjugant JEC088 RAM CcdB (escapee)	E. coli JEC088	pESCccdB	Chl, Kan	4B, S11
27	self-mobilizable plasmid for cloning	E. coli DH5alpha	pRL433	Tet	---
28	CcdB/CcdA-mobilizable donor barcode 2	E. coli MFDpir	pMAS054, pMAS048	Kan, Chl	3C-D, 4C-G, 5B, 5D, 5E, S12-18

### Sheet: Table S3
Table S3. qPCR Reagents used.
Recipe Name	Master Mix Product	Primer + Probe Conc. (uM)	Primers	Probe	Target	Tm (°C)	Figures Used In
Viral MM (20uL)	ThermoFisher TaqManTM Fast Virus 1-Step Master Mix (4444432)	0.9 + 0.25	qRM14, qRM17	qRMpr1-U64-FAM	Bar	60	1B, S4
Probe MM (10uL)	PCR Biosystems qPCRBIO Probe 1-Step Go Lo-ROX (PB25.41-01)	0.4 + 0.2	qRM14, qRM17	qRMpr1-U64-FAM	Bar	65	S5, S12
Clara MM (10uL)	PCR Biosystems Clara Probe 1-Step Mix Lo-ROX (PB25.81-03)	0.9 + 0.25	qRM14, qRM17	qRMpr1-U64-FAM	Bar	62	1C-D
Sygreen MM (10uL)	PCR Biosystems qPCRBIO Sygreen 1-Step Go Lo-ROX (PB25.31-03)	0.2 + N/A	qRM05, qRM16	None	16S	61	1C-D
Sygreen MM (20uL)	PCR Biosystems qPCRBIO Sygreen 1-Step Go Lo-ROX (PB25.31-03)	0.2 + N/A	qRM05, qRM16	None	16S	61	1B, S4, S5, S12

### Sheet: Table S4
Table 4. Primers and Probes
Purpose	Name	Sequence (5' to 3')
16S RT primer	AOS56B	GACGGGCGGTGWGTRCA
Barcoded RT primer	AOS17B	TACATAACCTTCGGGCATGG
qPCR 16S Forward	qRM05	CTAGCTGGTCTGAGAGGATG
qPCR 16S Reverse	qRM16	TGTGCAATATTCCCCACTGC
qPCR Barcoded Reverse	qRM14	TGTAGGTCCCGTCATCTTTG
qPCR Barcoded Forward	qRM17	AGTCGGAATCGCTAGTAATCG
qPCR Barcoded Probe (FAM type)	qRMpr1-U64-FAM	CGGTGAATATGGTGTTCAATGCTTTTCCC
Blocking oligo (binds to ribozyme)	DSZ46F	[+C]C[+A]G[+C]G[+G]C[+T]C[+C]A[+G]T[+G]T[+T]G[+C]; [+} = locked nucleic acid
NGS PCR1 Forward	968F	AACGCGAAGAACCTTAC
NGS PCR1 Reverse 16S	1391R	GACGGGCGGTGWGTRCA
NGS PCR1 Reverse Barcode	DSZ05E	GTTTCATGTGATCCGGATAAC
NGS PCR2 Forward	AOS20B	ACACTCTTTCCCTACACGACGCTCTTCCGATCTAACGCGAAGAACCTTAC
NGS PCR2 Reverse 16S	AOS57B	GACTGGAGTTCAGACGTGTGCTCTTCCGATCTGACGGGCGGTGWGTRCA
NGS PCR2 Reverse Barcode	AOS62B	GACTGGAGTTCAGACGTGTGCTCTTCCGATCTGTTTCATGTGATCCGGATAAC
